# Competition-cooperation in the chemoautotrophic ecosystem of Movile Cave – first metagenomic approach on sediments

**DOI:** 10.1101/2022.05.19.492637

**Authors:** Iulia Chiciudean, Giancarlo Russo, Diana Felicia Bogdan, Erika Andrea Levei, Luchiana Faur, Alexandra Hillebrand-Voiculescu, Oana Teodora Moldovan, Horia Leonard Banciu

## Abstract

**Background:** Movile Cave (Dobrogea, SE Romania) hosts a subterranean chemoautotrophically-based ecosystem supported by a sulfidic thermal aquifer analogous to the deep-sea hydrothermal ecosystems. Our current understanding of Movile Cave microbiology has been confined to the thermal water proximity (no more than 2 m distant), with most studies focusing on the water-floating mat, which likely acts as the primary production powerhouse in this sulfidic ecosystem. To gain more insightful information on the functioning of the sulfidic Movile Cave ecosystem, we employed a metagenomics-resolved approach to reveal the microbiome diversity, metabolic potential, and interactions and infer its roles within the food webs in the sediments beyond the sulfidic thermal waters.

**Results:** A customized bioinformatics pipeline led to the recovery of 106 high-quality metagenome-assembled genomes from 7 cave sediment metagenomes. Assemblies’ taxonomy spanned 19 bacterial and three archaeal phyla with *Acidobacteriota, Chloroflexota, Proteobacteria, Planctomycetota, Ca*. Patescibacteria, *Thermoproteota, Methylomirabilota*, and *Ca*. Zixibacteria as prevalent phyla. Functional gene analyses allowed prediction of CO_2_ fixation, methanotrophy, sulfur and ammonia oxidation as possibly occurring in the explored sediments. Species Metabolic Coupling Analysis of metagenome-scale metabolic models revealed the highest competition-cooperation interactions in the sediments collected at the farthest distance from the sulfidic water. As a result of simulated metabolic interactions, autotrophs and methanotrophs were hypothesized as major donors of exchanged metabolites in the sediment communities. Cross-feeding dependencies were assumed only towards ‘currency’ molecules and inorganic compounds (O_2_, PO_4_^3-^, H^+^, Fe^2+^, Cu^2+^) in the sediment nearby sulfidic water, whereas hydrogen sulfide and methanol are predictably traded exclusively among communities dwelling in the distant gallery.

**Conclusions:** These findings suggest that the primary production potential of the Movile Cave expands way beyond its hydrothermal waters, enhancing our understanding of ecological interactions inside chemolithoautotrophically based subterranean ecosystems and their functioning.
