## Additional file 3. Table S4-S5 for "Competition-cooperation in the chemoautotrophic ecosystem of Movile Cave – first metagenomic approach on sediments"

### Sheet: Table S4. Geochemistry
Table S4 - The physico-chemical composition of the aqueous fraction of PMV4 sample collected on the water edge in Movile Cave.
		(mg/L)	(mg/L)	(mg/L)	(mg/L)	(mg/L)	(mg/L)	(mg/L)	(mg/L)	(mg/L)	(mg/L)	(mg/L)	(mg/L)	(mg/L)	(mg/L)	(mg/L)	(mg/L)	(mg/L)	(mg/L)	(mg/L)
PMV 4 aqueous fraction	pH	TDS	TOC	TC	TIC	DOC	DC	DIC	TN	DN	F-	Cl-	NO2-	NO3-	PO43-	SO42-	Na	Mg	K	Ca
	7.7	1224	14.9	63.3	48.4	13.2	59.7	46.5	3.7	3.4	0.74	190	<0.05	<0.2	<0.05	75	156	17.5	10.38	34.18

### Sheet: Table S5. Mineralogy
Table S5 - Movile Cave sediment samples extended mineralogy
	Sample	Mineralogy	Percentage
Lower level
	PMV1	Dolomite	0.4166
		Calcite	0.136
		Quartz	0.4257
		Muscovite	0.0215
	PMV3	Goethite	0.022
		Quartz	0.0203
		Calcite	0.94
		Gypsum	0.0165
	PMV4	Calcite	55.35
		Quartz	26.84
		Dolomite	8.78
		Muscovite	6.68
		Clinochlore	2.34
Upper level
	PMV2	Calcite	0.2532
		Quartz	0.5385
		Muscovite	0.2081
	PMV6	Dolomite	0.44
		Gypsum	0.411
		Quartz	0.15
	PMV7	Calcite	0.2285												6
		Dolomite	0.4256
		Quartz	0.0735
		Muscovite	0.0447
		Gypsum	0.2275
	PMV8	Aragonite	0.3012
		Dolomite	0.3836
		Muscovite	0.3151
