## Additional file 4. Table S6-S8 for "Competition-cooperation in the chemoautotrophic ecosystem of Movile Cave – first metagenomic approach on sediments"

### Sheet: Table S6. MAGs atributes
Table S6. - Main features and statistics of Movile cave sediments retrieved MAGs.
Bin	Assembly size (Mb)	GC%	No. of contigs	No. of predicted genes	N50	Completeness (%)	Contamination (%)	Taxonomic classification (GTDB)	NCBI organism	NCBI WGS accession no.	NCBI BioSample accession no.
PMV_1.12	2.87771	59.4328	418	2990	8396	78.43	3.92	d__Bacteria;p__Proteobacteria;c__Alphaproteobacteria;o__Rhizobiales;f__Beijerinckiaceae;g__Methylocella;s__	Beijerinckiaceae bacterium	JAKEEF000000000	SAMN23768506
PMV_1.22	2.99007	50.9193	99	2783	41971	84.31	0	d__Bacteria;p__Bacteroidota;c__UBA10030;o__UBA10030;f__UBA10030;g__;s__	Ignavibacteriae bacterium	JAKEEG000000000	SAMN23768507
PMV_1.23	6.06886	58.5482	583	5481	13354	88.24	0	d__Bacteria;p__Verrucomicrobiota;c__Verrucomicrobiae;o__Pedosphaerales;f__SIBH01;g__;s__	Verrucomicrobia subdivision 3 bacterium	JAKEEH000000000	SAMN23768508
PMV_1.26	7.40359	59.7835	355	6647	32034	92.16	1.96	d__Bacteria;p__Planctomycetota;c__Planctomycetes;o__Gemmatales;f__Gemmataceae;g__;s__	Gemmataceae bacterium	JAKEEI000000000	SAMN23768509
PMV_1.29	1.26243	63.1605	189	1340	7590	70.59	0	d__Bacteria;p__Proteobacteria;c__Gammaproteobacteria;o__Nevskiales;f__Nevskiaceae;g__;s__	Nevskiales bacterium	JAKEEJ000000000	SAMN23768510
PMV_1.30	8.52618	60.548	449	7278	30704	94.12	9.8	d__Bacteria;p__Chloroflexota;c__Anaerolineae;o__Promineofilales;f__Promineofilaceae;g__UBA11865;s__	Chloroflexi bacterium	JAKEEK000000000	SAMN23768511
PMV_1.33	2.63203	55.6731	293	2609	10782	92.16	0	d__Bacteria;p__Proteobacteria;c__Gammaproteobacteria;o__Methylococcales;f__UBA2778;g__UBA1147;s__	Methylococcaceae bacterium	JAKEEL000000000	SAMN23768512
PMV_1.34	2.89271	38.6634	77	2775	57041	96.08	0	d__Bacteria;p__Bacteroidota;c__Ignavibacteria;o__SJA-28;f__OLB5;g__;s__	Chlorobi bacterium	JAKEEM000000000	SAMN23768513
PMV_1.37	1.8725	41.7474	303	2031	6784	78.43	0	d__Bacteria;p__Bacteroidota;c__Bacteroidia;o__Cytophagales;f__Cyclobacteriaceae;g__UBA2336;s__	Flammeovirgaceae bacterium	JAKEEN000000000	SAMN23768514
PMV_1.38	0.730043	48.6326	96	800	8181	72.55	0	d__Bacteria;p__Patescibacteria;c__Paceibacteria;o__UBA9983_A;f__;g__;s__	bacterium	JAKEEO000000000	SAMN23768515
PMV_1.43	3.66183	60.8221	331	3468	13981	82.35	0	d__Bacteria;p__Planctomycetota;c__Phycisphaerae;o__Phycisphaerales;f__SM1A02;g__;s__	Phycisphaerales bacterium	JAKEEP000000000	SAMN23768516
PMV_1.47	6.79018	51.7946	564	6414	15874	76.47	5.88	d__Bacteria;p__Chloroflexota;c__Anaerolineae;o__SBR1031;f__J027;g__;s__	Chloroflexi bacterium	JAKEEQ000000000	SAMN23768517
PMV_1.51	9.57623	56.3951	918	8750	12837	96.08	0	d__Bacteria;p__Acidobacteriota;c__Acidobacteriae;o__VXMN01;f__VXMN01;g__;s__	Acidobacteria bacterium	JAKEER000000000	SAMN23768518
PMV_1.60	2.11526	65.9755	267	2399	9839	98.04	0	d__Bacteria;p__Actinobacteriota;c__Acidimicrobiia;o__UBA5794;f__ZC4RG35;g__ZC4RG35;s__	Actinobacteria bacterium	JAKEES000000000	SAMN23768519
PMV_1.61	6.39664	65.5854	217	5204	50422	82.35	1.96	d__Bacteria;p__Planctomycetota;c__Planctomycetes;o__Gemmatales;f__Gemmataceae;g__;s__	Gemmataceae bacterium	JAKEET000000000	SAMN23768520
PMV_1_maxbin.001	10.2651	52.0343	466	9334	58221	96.08	3.92	d__Bacteria;p__KSB1;c__UBA2214;o__DRLW01;f__QEVD01;g__DSNU01;s__	candidate division KSB1 bacterium	JAKEEU000000000	SAMN23768521
PMV_1_maxbin.004	7.45589	60.1643	1428	6813	7839	88.24	3.92	d__Bacteria;p__Planctomycetota;c__Planctomycetes;o__Gemmatales;f__Gemmataceae;g__Gemmata;s__	Planctomycetia bacterium	JAKEEV000000000	SAMN23768522
PMV_1_maxbin.008	4.64221	70.2095	971	5094	10972	100	7.89	d__Bacteria;p__Actinobacteriota;c__Actinomycetia;o__Sporichthyales;f__Sporichthyaceae;g__;s__	Sporichthyaceae bacterium	JAKEEW000000000	SAMN23768523
PMV_1_maxbin.012	5.54052	70.775	912	5605	10998	88.24	5.88	d__Bacteria;p__Myxococcota;c__Myxococcia;o__Myxococcales;f__Myxococcaceae;g__;s__	Myxococcaceae bacterium	JAKEEX000000000	SAMN23768524
PMV_1_maxbin.014_sub	7.26477	51.7796	1771	7536	8956	90.2	3.92	d__Bacteria;p__Acidobacteriota;c__Blastocatellia;o__RBC074;f__RBC074;g__;s__	Acidobacteria bacterium	JAKEEY000000000	SAMN23768525
PMV_1_maxbin.142	3.46829	63.4351	1602	4372	2473	84.31	3.92	d__Bacteria;p__Acidobacteriota;c__Mor1;o__Gp22-AA2;f__AA152;g__AA152;s__	Acidobacteria bacterium	JAKEEZ000000000	SAMN23768526
PMV_2.11	3.6896	60.8627	24	3464	35732	88.24	0	d__Bacteria;p__Planctomycetota;c__Phycisphaerae;o__Phycisphaerales;f__SM1A02;g__SLJD01;s__	Phycisphaerales bacterium	JAKEFA000000000	SAMN23768527
PMV_2.24	8.53059	60.6404	394	7151	33124	88.24	0	d__Bacteria;p__Chloroflexota;c__Anaerolineae;o__Promineofilales;f__Promineofilaceae;g__UBA11865;s__	Chloroflexi bacterium	JAKEFB000000000	SAMN23768528
PMV_2.27	3.11641	66.7345	494	2681	18612	88.24	3.92	d__Bacteria;p__Planctomycetota;c__UBA8108;o__UBA1146;f__;g__;s__	Planctomycetes bacterium	JAKEFC000000000	SAMN23768529
PMV_2.37	6.65354	59.7826	290	6111	15075	86.27	0	d__Bacteria;p__Planctomycetota;c__Planctomycetes;o__Gemmatales;f__Gemmataceae;g__;s__	Gemmataceae bacterium	JAKEFD000000000	SAMN23768530
PMV_2.56	0.399408	51.7861	2717	467	3393	84.31	1.96	d__Bacteria;p__Patescibacteria;c__Paceibacteria;o__UBA9983_A;f__UBA2163;g__C7867-001;s__	Candidatus Parcubacteria bacterium	JAKEFE000000000	SAMN23768531
PMV_2.60	1.87099	53.9848	168	1959	8752	84.31	3.92	d__Bacteria;p__Proteobacteria;c__Gammaproteobacteria;o__UBA4486;f__;g__;s__	Gammaproteobacteria bacterium	JAKEFF000000000	SAMN23768532
PMV_2.61	0.631136	52.3247	660	684	15191	84.31	9.8	d__Bacteria;p__Patescibacteria;c__Paceibacteria;o__UBA9983_A;f__GCA-2401445;g__;s__	Candidatus Wolfebacteria bacterium	JAKEFG000000000	SAMN23768533
PMV_2.70_sub	2.66213	54.2588	71	2791	10294	82.35	3.92	d__Bacteria;p__Proteobacteria;c__Gammaproteobacteria;o__Methylococcales;f__UBA2778;g__UBA1147;s__	Methylococcaceae bacterium	JAKEFH000000000	SAMN23768534
PMV_2.72	0.625349	47.9259	360	721	7974	80.39	9.8	d__Bacteria;p__Patescibacteria;c__Paceibacteria;o__UBA9983_A;f__CAIJYI01;g__;s__	bacterium	JAKEFI000000000	SAMN23768535
PMV_2.74	2.81738	63.0172	36	2654	12438	78.43	0	d__Bacteria;p__Acidobacteriota;c__Mor1;o__Gp22-AA2;f__AA152;g__AA152;s__	Acidobacteria bacterium	JAKEFJ000000000	SAMN23768536
PMV_2.75	6.83756	48.6272	297	6306	17806	76.47	0	d__Bacteria;p__Acidobacteriota;c__B3-B38;o__;f__;g__;s__	bacterium	JAKEFK000000000	SAMN23768537
PMV_2.79	4.04406	49.2689	169	4148	14526	76.47	0	d__Bacteria;p__Chloroflexota;c__Anaerolineae;o__Anaerolineales;f__EnvOPS12;g__UBA12294;s__	Anaerolineae bacterium	JAKEFL000000000	SAMN23768538
PMV_2_maxbin.002	5.77687	72.5564	1231	4969	36624	100	7.84	d__Bacteria;p__Planctomycetota;c__UBA1135;o__;f__;g__;s__	Planctomycetes bacterium	JAKEFM000000000	SAMN23768539
PMV_2_maxbin.003	0.945047	48.4848	367	1066	13072	98.04	2.63	d__Bacteria;p__Patescibacteria;c__Paceibacteria;o__UBA9983_A;f__;g__;s__	bacterium	JAKEFN000000000	SAMN23768540
PMV_2_maxbin.041	3.58379	71.8141	407	3851	25096	94.12	0	d__Bacteria;p__Methylomirabilota;c__Methylomirabilia;o__Rokubacteriales;f__GWA2-73-35;g__;s__	Candidatus Rokubacteria bacterium	JAKEFO000000000	SAMN23768541
PMV_2_maxbin.081	4.9439	69.5893	309	5458	45552	94.12	9.8	d__Bacteria;p__Actinobacteriota;c__UBA4738;o__UBA4738;f__HRBIN12;g__DSRY01;s__	Actinobacteria bacterium	JAKEFP000000000	SAMN23768542
PMV_2_maxbin.142_sub	7.42553	43.5197	274	8756	14349	90.2	0	d__Bacteria;p__Acidobacteriota;c__B3-B38;o__;f__;g__;s__	bacterium	JAKEFQ000000000	SAMN23768543
PMV_3.11	11.255	56.6105	296	10155	3708	84.31	5.88	d__Bacteria;p__Acidobacteriota;c__Acidobacteriae;o__VXMN01;f__VXMN01;g__;s__	Acidobacteria bacterium	JAKEFR000000000	SAMN23768544
PMV_3.18	8.14783	60.8133	1846	6856	2182	78.43	2.63	d__Bacteria;p__Chloroflexota;c__Anaerolineae;o__Promineofilales;f__Promineofilaceae;g__UBA11865;s__	Chloroflexi bacterium	JAKEFS000000000	SAMN23768545
PMV_3.36	10.1924	58.6017	1644	9620	6677	76.47	2.63	d__Bacteria;p__Verrucomicrobiota;c__Verrucomicrobiae;o__Pedosphaerales;f__F1-12-MAGs170;g__;s__	Verrucomicrobiales bacterium	JAKEFT000000000	SAMN23768546
PMV_3.39	3.3837	62.0559	522	3162	6235	76.47	3.92	d__Bacteria;p__Proteobacteria;c__Gammaproteobacteria;o__Pseudomonadales;f__Halomonadaceae;g__Chromohalobacter;s__Chromohalobacter marismortui	Chromohalobacter sp.	JAKEFU000000000	SAMN23768547
PMV_3.41	3.58719	59.3747	2993	3860	2532	73.68	5.88	d__Bacteria;p__Proteobacteria;c__Alphaproteobacteria;o__Rhizobiales;f__Beijerinckiaceae;g__Methylocella;s__	Beijerinckiaceae bacterium	JAKEFV000000000	SAMN23768548
PMV_3_maxbin.001	2.14778	50.3586	92	2362	59927	100	0	d__Bacteria;p__Zixibacteria;c__MSB-5A5;o__MSB-5A5;f__DSQI01;g__;s__	candidate division Zixibacteria bacterium	JAKEFW000000000	SAMN23768549
PMV_3_maxbin.005	2.4777	55.9132	530	2688	8458	98.04	1.96	d__Bacteria;p__Zixibacteria;c__MSB-5A5;o__DSPP01;f__DSPP01;g__DSPP01;s__	candidate division Zixibacteria bacterium	JAKEFX000000000	SAMN23768550
PMV_3_maxbin.008	5.68662	70.7743	1988	5703	6396	98.04	9.8	d__Bacteria;p__Myxococcota;c__Myxococcia;o__Myxococcales;f__Myxococcaceae;g__;s__	Myxococcaceae bacterium	JAKEFY000000000	SAMN23768551
PMV_3_maxbin.010	3.917	71.9461	958	4122	17627	96.08	9.8	d__Bacteria;p__Chloroflexota;c__Ellin6529;o__CSP1-4;f__CSP1-4;g__UBA5189;s__	Chloroflexi bacterium	JAKEFZ000000000	SAMN23768552
PMV_3_maxbin.012	2.49518	66.1451	502	3002	8076	94.12	9.8	d__Bacteria;p__Actinobacteriota;c__Acidimicrobiia;o__UBA5794;f__ZC4RG35;g__ZC4RG35;s__	Actinobacteria bacterium	JAKEGA000000000	SAMN23768553
PMV_3_maxbin.016	0.880001	48.7971	453	1123	28255	92.16	7.84	d__Bacteria;p__Patescibacteria;c__Paceibacteria;o__UBA9983_A;f__UBA2135;g__;s__	bacterium	JAKEGB000000000	SAMN23768554
PMV_3_maxbin.023_sub	3.77969	49.307	548	5077	7849	90.2	5.88	d__Bacteria;p__Nitrospirota;c__Nitrospiria;o__SBBL01;f__;g__;s__	Nitrospira bacterium	JAKEGC000000000	SAMN23768555
PMV_3_maxbin.028	7.05517	49.4263	895	8312	13275	88.24	3.92	d__Bacteria;p__Chloroflexota;c__Anaerolineae;o__Anaerolineales;f__EnvOPS12;g__UBA12294;s__	Anaerolineae bacterium	JAKEGD000000000	SAMN23768556
PMV_3_maxbin.045	2.14045	56.72	582	2305	7993	88.24	5.88	d__Bacteria;p__Acidobacteriota;c__Blastocatellia;o__RBC074;f__RBC074;g__;s__	Acidobacteria bacterium	JAKEGE000000000	SAMN23768557
PMV_3_maxbin.065_sub	6.9057	49.4836	719	10125	23084	86.27	7.89	d__Archaea;p__Thermoproteota;c__Nitrososphaeria;o__Nitrososphaerales;f__Nitrososphaeraceae;g__Nitrososphaera;s__	Nitrososphaera sp.	JALAHR000000000	SAMN23768558
PMV_4.101	3.63441	63.0089	160	3474	21298	84.31	1.96	d__Bacteria;p__Chloroflexota;c__Anaerolineae;o__Anaerolineales;f__UBA4823;g__DSOS01;s__	Chloroflexi bacterium	JAKEGF000000000	SAMN23768559
PMV_4.11	1.08324	35.0548	298	1132	6037	84.31	1.96	d__Bacteria;p__Firmicutes_B;c__TC1;o__TC1;f__TC1;g__WTXA01;s__	Fusobacteria bacterium	JAKEGG000000000	SAMN23768560
PMV_4.117	3.41687	61.8774	508	3170	3339	84.31	5.26	d__Bacteria;p__Proteobacteria;c__Gammaproteobacteria;o__Pseudomonadales;f__Halomonadaceae;g__Chromohalobacter;s__Chromohalobacter marismortui	Chromohalobacter sp.	JAKEGH000000000	SAMN23768561
PMV_4.124	1.61553	48.3318	914	1671	8915	82.35	2.63	d__Bacteria;p__Bacteroidota;c__Bacteroidia;o__Bacteroidales;f__VadinHA17;g__SR-FBR-E99;s__	Bacteroidales bacterium	JAKEGI000000000	SAMN23768562
PMV_4.13	1.44903	57.6495	1685	1425	2499	82.35	7.84	d__Archaea;p__Micrarchaeota;c__Micrarchaeia;o__UBA10214;f__UBA10214;g__CAILMU01;s__	Candidatus Micrarchaeota archaeon	JAKEGJ000000000	SAMN23768563
PMV_4.23	4.44825	49.804	745	4224	5245	80.39	0	d__Bacteria;p__Proteobacteria;c__Gammaproteobacteria;o__Thiohalomonadales_A;f__SZUA-152;g__JAADGF01;s__	Gammaproteobacteria bacterium	JAKEGK000000000	SAMN23768564
PMV_4.37	6.57981	46.9784	774	4815	2710	78.43	1.96	d__Bacteria;p__KSB1;c__UBA2214;o__AABM5-25-91;f__;g__;s__	candidate division KSB1 bacterium	JAKEGL000000000	SAMN23768565
PMV_4.61	2.38617	54.0558	348	2125	3700	78.43	5.88	d__Bacteria;p__Planctomycetota;c__Phycisphaerae;o__Sedimentisphaerales;f__Anaerohalophaeraceae;g__;s__	Planctomycetales bacterium	JAKEGM000000000	SAMN23768566
PMV_4.73	2.4267	60.8385	485	2504	6866	78.43	7.84	d__Bacteria;p__Proteobacteria;c__Gammaproteobacteria;o__Woeseiales;f__Woeseiaceae;g__;s__	Woeseiaceae bacterium	JAKEGN000000000	SAMN23768567
PMV_4.75	1.63889	64.7973	433	1434	6247	74.51	0	d__Archaea;p__Thermoplasmatota;c__EX4484-6;o__;f__;g__;s__	Thermoplasmata archaeon	JAKEGO000000000	SAMN23768568
PMV_4.83	3.7171	43.0531	1210	3465	2255	74.51	5.88	d__Bacteria;p__KSB1;c__UBA2214;o__AABM5-25-91;f__;g__;s__	candidate division KSB1 bacterium	JAKEGP000000000	SAMN23768569
PMV_4.88	1.91972	62.5297	437	2144	5971	72.55	2.63	d__Bacteria;p__Methylomirabilota;c__Methylomirabilia;o__Methylomirabilales;f__CSP1-5;g__CSP1-5;s__	Candidate division NC10 bacterium	JAKEGQ000000000	SAMN23768570
PMV_4.94	2.29411	60.0065	931	2184	3436	70.59	3.92	d__Bacteria;p__Planctomycetota;c__Planctomycetes;o__Pirellulales;f__Ga0077529;g__JABDGM01;s__	Planctomycetes bacterium	JAKEGR000000000	SAMN23768571
PMV_4_maxbin.003	1.83108	45.0372	27	2080	267149	100	0	d__Bacteria;p__Acidobacteriota;c__Aminicenantia;o__UBA2199;f__UBA2199;g__;s__	Candidatus Aminicenantes bacterium	JAKEGS000000000	SAMN23768572
PMV_4_maxbin.007	0.964928	63.9173	312	1107	20517	96.08	0	d__Bacteria;p__Patescibacteria;c__ABY1;o__SG8-24;f__2-12-FULL-60-25;g__;s__	Candidatus Uhrbacteria bacterium	JAKEGT000000000	SAMN23768573
PMV_4_maxbin.013	1.5998	31.2286	63	1983	32544	92.16	0	d__Bacteria;p__Campylobacterota;c__Campylobacteria;o__Campylobacterales;f__Arcobacteraceae;g__CAIJNA01;s__	Epsilonproteobacteria bacterium	JAKEGU000000000	SAMN23768574
PMV_4_maxbin.018	1.37752	44.8911	29	1708	70741	92.11	0	d__Bacteria;p__Nitrospirota;c__Thermodesulfovibrionia;o__Thermodesulfovibrionales;f__;g__;s__	Nitrospirae bacterium	JAKEGV000000000	SAMN23768575
PMV_4_maxbin.020	2.56948	39.9135	196	2862	11040	89.47	0	d__Bacteria;p__Bacteroidota;c__Ignavibacteria;o__SJA-28;f__B-1AR;g__;s__	Ignavibacteria bacterium	JAKEGW000000000	SAMN23768576
PMV_4_maxbin.291	2.52133	53.6119	297	3221	7855	88.24	0	d__Bacteria;p__Desulfobacterota_D;c__UBA1144;o__UBA2774;f__UBA2774;g__2-12-FULL-53-21;s__	Candidatus Dadabacteria bacterium	JAKEGX000000000	SAMN23768577
PMV_4_maxbin.339	3.68708	57.3857	344	4675	16392	86.27	7.84	d__Bacteria;p__Chloroflexota;c__Anaerolineae;o__UBA4142;f__UBA4142;g__CAIKBD01;s__	Anaerolineales bacterium	JAKEGY000000000	SAMN23768578
PMV_6.15	3.10556	59.4129	209	3379	16504	90.2	0	d__Bacteria;p__Proteobacteria;c__Alphaproteobacteria;o__Rhizobiales;f__Beijerinckiaceae;g__Methylocella;s__	Beijerinckiaceae bacterium	JAKEGZ000000000	SAMN23768579
PMV_6.20	2.8266	65.5046	659	2691	5032	90.2	5.88	d__Bacteria;p__Krumholzibacteriota;c__Krumholzibacteria;o__WVZY01;f__WVZY01;g__;s__	Candidatus Latescibacteria bacterium	JAKEHA000000000	SAMN23768580
PMV_6.23	2.51296	55.9718	388	2526	7331	88.24	0	d__Bacteria;p__Proteobacteria;c__Gammaproteobacteria;o__Methylococcales;f__UBA2778;g__UBA1147;s__	Methylococcaceae bacterium	JAKEHB000000000	SAMN23768581
PMV_6.24	2.04683	42.094	1082	2057	18738	88.24	5.88	d__Bacteria;p__Desulfobacterota_D;c__UBA1144;o__UBA2774;f__CSP1-2;g__CSP1-2;s__	Candidatus Dadabacteria bacterium	JAKEHC000000000	SAMN23768582
PMV_6.28	7.58904	55.2997	825	6623	11343	86.27	0	d__Bacteria;p__Acidobacteriota;c__Blastocatellia;o__UBA7656;f__UBA7656;g__;s__	Blastocatellia bacterium	JAKEHD000000000	SAMN23768583
PMV_6.29	2.74509	38.6801	1836	2737	7864	86.27	9.8	d__Bacteria;p__Bacteroidota;c__Ignavibacteria;o__SJA-28;f__OLB5;g__;s__	Chlorobi bacterium	JAKEHE000000000	SAMN23768584
PMV_6.36	1.99414	66.1272	1129	2254	4786	84.31	0	d__Bacteria;p__Actinobacteriota;c__Acidimicrobiia;o__UBA5794;f__ZC4RG35;g__ZC4RG35;s__	Actinobacteria bacterium	JAKEHF000000000	SAMN23768585
PMV_6.49	12.269	66.8384	564	10576	6065	80.39	3.92	d__Bacteria;p__Planctomycetota;c__Planctomycetes;o__Gemmatales;f__Gemmataceae;g__;s__	Gemmataceae bacterium	JAKEHG000000000	SAMN23768586
PMV_6_maxbin.006	6.57215	43.6929	361	6979	9712	98.04	1.96	d__Bacteria;p__Acidobacteriota;c__B3-B38;o__;f__;g__;s__	bacterium	JAKEHH000000000	SAMN23768587
PMV_6_maxbin.012	3.87674	61.4818	245	4325	12113	94.12	0	d__Bacteria;p__Chloroflexota;c__Dehalococcoidia;o__SAR202;f__UBA11138;g__;s__	Chloroflexi bacterium	JAKEHI000000000	SAMN23768588
PMV_6_maxbin.018	2.33396	55.8694	208	2617	12392	92.16	0	d__Bacteria;p__Zixibacteria;c__MSB-5A5;o__DSPP01;f__DSPP01;g__DSPP01;s__	candidate division Zixibacteria bacterium	JAKEHJ000000000	SAMN23768589
PMV_6_maxbin.020	5.93103	67.6955	1545	5801	6671	92.16	0	d__Bacteria;p__Gemmatimonadota;c__Gemmatimonadetes;o__Longimicrobiales;f__RSA9;g__;s__	Gemmatimonadetes bacterium	JAKEHK000000000	SAMN23768590
PMV_7.1	7.47839	61.004	1408	6601	3343	82.35	2.63	d__Bacteria;p__Chloroflexota;c__Anaerolineae;o__Promineofilales;f__Promineofilaceae;g__UBA11865;s__	Chloroflexi bacterium	JAKEHL000000000	SAMN23768591
PMV_7.11	7.16525	48.4668	519	6727	5023	72.55	3.92	d__Bacteria;p__Acidobacteriota;c__B3-B38;o__;f__;g__;s__	bacterium	JAKEHM000000000	SAMN23768592
PMV_7.20_sub	2.55701	65.0183	1123	2703	4742	72.55	5.26	d__Bacteria;p__Acidobacteriota;c__Acidobacteriae;o__UBA7541;f__2-02-FULL-67-57;g__;s__	Acidobacteria bacterium	JAKEHN000000000	SAMN23768593
PMV_7.24	2.31849	54.3085	1952	2364	1850	70.59	5.88	d__Bacteria;p__Proteobacteria;c__Gammaproteobacteria;o__UBA4486;f__;g__;s__	Gammaproteobacteria bacterium	JAKEHO000000000	SAMN23768594
PMV_7_maxbin.006	2.796	69.5163	624	3278	8594	98.04	1.96	d__Bacteria;p__Methylomirabilota;c__Methylomirabilia;o__Methylomirabilales;f__;g__;s__	Candidate division NC10 bacterium	JAKEHP000000000	SAMN23768595
PMV_7_maxbin.015_sub	6.83589	56.5656	588	7501	18229	98.04	9.8	d__Bacteria;p__Acidobacteriota;c__Acidobacteriae;o__VXMN01;f__VXMN01;g__;s__	Acidobacteria bacterium	JAKEHQ000000000	SAMN23768596
PMV_7_maxbin.022	3.33133	63.6782	119	3737	42747	94.12	0	d__Bacteria;p__Acidobacteriota;c__Acidobacteriae;o__Acidobacteriales;f__;g__;s__	Acidobacteria bacterium	JAKEHR000000000	SAMN23768597
PMV_7_maxbin.049	3.49461	71.2088	2558	4281	3359	88.24	7.84	d__Bacteria;p__Chloroflexota;c__Ellin6529;o__CSP1-4;f__CSP1-4;g__;s__	Chloroflexi bacterium	JAKEHS000000000	SAMN23768598
PMV_7_maxbin.052	3.56842	63.435	806	4739	11223	86.27	7.84	d__Bacteria;p__Acidobacteriota;c__Mor1;o__Gp22-AA2;f__AA152;g__;s__	Acidobacteria bacterium	JAKEHT000000000	SAMN23768599
PMV_8.12	19.0217	57.1113	38	16302	87863	84.31	0	d__Bacteria;p__Acidobacteriota;c__Blastocatellia;o__RBC074;f__RBC074;g__;s__	Acidobacteria bacterium	JALAHS000000000	SAMN23768600
PMV_8.15	1.50697	37.5179	319	1442	8693	78.43	0	d__Bacteria;p__Chlamydiota;c__Chlamydiia;o__Chlamydiales;f__Rhabdochlamydiaceae;g__;s__	Chlamydiae bacterium	JAKEHU000000000	SAMN23768601
PMV_8.19_sub	6.13852	60.0247	354	5724	15737	76.47	0	d__Bacteria;p__Planctomycetota;c__Planctomycetes;o__Gemmatales;f__Gemmataceae;g__;s__	Gemmataceae bacterium	JAKEHV000000000	SAMN23768602
PMV_8.22	2.51942	56.727	711	2781	10893	70.59	0	d__Bacteria;p__Nitrospirota;c__Nitrospiria;o__Nitrospirales;f__Nitrospiraceae;g__Palsa-1315;s__	Nitrospiraceae bacterium	JAKEHW000000000	SAMN23768603
PMV_8.31_sub	6.23249	63.2305	369	5626	18415	82.35	1.96	d__Bacteria;p__Planctomycetota;c__Planctomycetes;o__Pirellulales;f__Pirellulaceae;g__SXOA01;s__	Planctomycetaceae bacterium	JAKEHX000000000	SAMN23768604
PMV_8.32	2.55524	54.9278	1613	2291	6036	86.27	3.92	d__Bacteria;p__Zixibacteria;c__MSB-5A5;o__DSPP01;f__DSPP01;g__DSPP01;s__	candidate division Zixibacteria bacterium	JAKEHY000000000	SAMN23768605
PMV_8.33	4.37661	52.2177	1113	3821	8173	80.39	5.26	d__Bacteria;p__Acidobacteriota;c__Blastocatellia;o__RBC074;f__RBC074;g__;s__	Acidobacteria bacterium	JAKEHZ000000000	SAMN23768606
PMV_8.34_sub	3.07107	65.3069	2042	3252	11945	92.16	5.88	d__Bacteria;p__Proteobacteria;c__Alphaproteobacteria;o__Dongiales;f__;g__;s__	Rhodospirillales bacterium	JAKEIA000000000	SAMN23768607
PMV_8.38	5.18549	60.3436	601	4640	13569	88.24	7.84	d__Bacteria;p__Planctomycetota;c__Planctomycetes;o__Pirellulales;f__Ga0077529;g__JABDGM01;s__	Planctomycetes bacterium	JAKEIB000000000	SAMN23768608
PMV_8.5	4.99043	73.7898	423	4403	9028	72.55	7.84	d__Bacteria;p__Planctomycetota;c__SBBH01;o__;f__;g__;s__	Planctomycetales bacterium	JAKEIC000000000	SAMN23768609
PMV_8_maxbin.008_sub	4.55826	60.67	405	4868	16937	96.08	0	d__Bacteria;p__Planctomycetota;c__Phycisphaerae;o__Phycisphaerales;f__SM1A02;g__;s__	Phycisphaerales bacterium	JAKEID000000000	SAMN23768610
PMV_8_maxbin.010_sub	5.22117	57.8959	44	6252	66999	94.12	0	d__Bacteria;p__Acidobacteriota;c__Acidobacteriae;o__Acidobacteriales;f__QIAW01;g__QIAW01;s__	Acidobacteriales bacterium	JAKEIE000000000	SAMN23768611

### Sheet: Table S7. GTDB_v202 taxonomy
Table S7. - Taxonomic assignment of MAGs by GTDB-tk v202.
MAG	Classification	Classification method
PMV_1.12	d__Bacteria;p__Proteobacteria;c__Alphaproteobacteria;o__Rhizobiales;f__Beijerinckiaceae;g__Methylocella;s__	ANI
PMV_1.22	d__Bacteria;p__Bacteroidota;c__UBA10030;o__UBA10030;f__UBA10030;g__;s__	taxonomic classification fully defined by topology
PMV_1.23	d__Bacteria;p__Verrucomicrobiota;c__Verrucomicrobiae;o__Pedosphaerales;f__SIBH01;g__;s__	taxonomic classification defined by topology and ANI
PMV_1.26	d__Bacteria;p__Planctomycetota;c__Planctomycetes;o__Gemmatales;f__Gemmataceae;g__;s__	taxonomic classification fully defined by topology
PMV_1.29	d__Bacteria;p__Proteobacteria;c__Gammaproteobacteria;o__Nevskiales;f__Nevskiaceae;g__;s__	taxonomic novelty determined using RED
PMV_1.30	d__Bacteria;p__Chloroflexota;c__Anaerolineae;o__Promineofilales;f__Promineofilaceae;g__UBA11865;s__	taxonomic classification defined by topology and ANI
PMV_1.33	d__Bacteria;p__Proteobacteria;c__Gammaproteobacteria;o__Methylococcales;f__UBA2778;g__UBA1147;s__	taxonomic classification defined by topology and ANI
PMV_1.34	d__Bacteria;p__Bacteroidota;c__Ignavibacteria;o__SJA-28;f__OLB5;g__;s__	taxonomic novelty determined using RED
PMV_1.37	d__Bacteria;p__Bacteroidota;c__Bacteroidia;o__Cytophagales;f__Cyclobacteriaceae;g__UBA2336;s__	taxonomic novelty determined using RED
PMV_1.38	d__Bacteria;p__Patescibacteria;c__Paceibacteria;o__UBA9983_A;f__;g__;s__	taxonomic novelty determined using RED
PMV_1.43	d__Bacteria;p__Planctomycetota;c__Phycisphaerae;o__Phycisphaerales;f__SM1A02;g__;s__	taxonomic classification fully defined by topology
PMV_1.47	d__Bacteria;p__Chloroflexota;c__Anaerolineae;o__SBR1031;f__J027;g__;s__	taxonomic classification fully defined by topology
PMV_1.51	d__Bacteria;p__Acidobacteriota;c__Acidobacteriae;o__VXMN01;f__VXMN01;g__;s__	taxonomic classification defined by topology and ANI
PMV_1.60	d__Bacteria;p__Actinobacteriota;c__Acidimicrobiia;o__UBA5794;f__ZC4RG35;g__ZC4RG35;s__	taxonomic classification defined by topology and ANI
PMV_1.61	d__Bacteria;p__Planctomycetota;c__Planctomycetes;o__Gemmatales;f__Gemmataceae;g__;s__	taxonomic classification fully defined by topology
PMV_1_maxbin.001	d__Bacteria;p__KSB1;c__UBA2214;o__DRLW01;f__QEVD01;g__DSNU01;s__	taxonomic classification defined by topology and ANI
PMV_1_maxbin.004	d__Bacteria;p__Planctomycetota;c__Planctomycetes;o__Gemmatales;f__Gemmataceae;g__Gemmata;s__	ANI
PMV_1_maxbin.008	d__Bacteria;p__Actinobacteriota;c__Actinomycetia;o__Sporichthyales;f__Sporichthyaceae;g__;s__	taxonomic novelty determined using RED
PMV_1_maxbin.012	d__Bacteria;p__Myxococcota;c__Myxococcia;o__Myxococcales;f__Myxococcaceae;g__;s__	taxonomic classification fully defined by topology
PMV_1_maxbin.014_sub	d__Bacteria;p__Acidobacteriota;c__Blastocatellia;o__RBC074;f__RBC074;g__;s__	taxonomic novelty determined using RED
PMV_1_maxbin.142	d__Bacteria;p__Acidobacteriota;c__Mor1;o__Gp22-AA2;f__AA152;g__AA152;s__	taxonomic classification defined by topology and ANI
PMV_2.11	d__Bacteria;p__Planctomycetota;c__Phycisphaerae;o__Phycisphaerales;f__SM1A02;g__SLJD01;s__	taxonomic classification defined by topology and ANI
PMV_2.24	d__Bacteria;p__Chloroflexota;c__Anaerolineae;o__Promineofilales;f__Promineofilaceae;g__UBA11865;s__	taxonomic classification defined by topology and ANI
PMV_2.27	d__Bacteria;p__Planctomycetota;c__UBA8108;o__UBA1146;f__;g__;s__	taxonomic novelty determined using RED
PMV_2.37	d__Bacteria;p__Planctomycetota;c__Planctomycetes;o__Gemmatales;f__Gemmataceae;g__;s__	taxonomic classification fully defined by topology
PMV_2.56	d__Bacteria;p__Patescibacteria;c__Paceibacteria;o__UBA9983_A;f__UBA2163;g__C7867-001;s__	ANI
PMV_2.60	d__Bacteria;p__Proteobacteria;c__Gammaproteobacteria;o__UBA4486;f__;g__;s__	taxonomic novelty determined using RED
PMV_2.61	d__Bacteria;p__Patescibacteria;c__Paceibacteria;o__UBA9983_A;f__GCA-2401445;g__;s__	taxonomic classification defined by topology and ANI
PMV_2.70_sub	d__Bacteria;p__Proteobacteria;c__Gammaproteobacteria;o__Methylococcales;f__UBA2778;g__UBA1147;s__	taxonomic classification defined by topology and ANI
PMV_2.72	d__Bacteria;p__Patescibacteria;c__Paceibacteria;o__UBA9983_A;f__CAIJYI01;g__;s__	taxonomic classification defined by topology and ANI
PMV_2.74	d__Bacteria;p__Acidobacteriota;c__Mor1;o__Gp22-AA2;f__AA152;g__AA152;s__	taxonomic classification defined by topology and ANI
PMV_2.75	d__Bacteria;p__Acidobacteriota;c__B3-B38;o__;f__;g__;s__	taxonomic novelty determined using RED
PMV_2.79	d__Bacteria;p__Chloroflexota;c__Anaerolineae;o__Anaerolineales;f__EnvOPS12;g__UBA12294;s__	taxonomic classification defined by topology and ANI
PMV_2_maxbin.002	d__Bacteria;p__Planctomycetota;c__UBA1135;o__;f__;g__;s__	taxonomic novelty determined using RED
PMV_2_maxbin.003	d__Bacteria;p__Patescibacteria;c__Paceibacteria;o__UBA9983_A;f__;g__;s__	taxonomic novelty determined using RED
PMV_2_maxbin.041	d__Bacteria;p__Methylomirabilota;c__Methylomirabilia;o__Rokubacteriales;f__GWA2-73-35;g__;s__	taxonomic novelty determined using RED
PMV_2_maxbin.081	d__Bacteria;p__Actinobacteriota;c__UBA4738;o__UBA4738;f__HRBIN12;g__DSRY01;s__	taxonomic classification defined by topology and ANI
PMV_2_maxbin.142_sub	d__Bacteria;p__Acidobacteriota;c__B3-B38;o__;f__;g__;s__	taxonomic novelty determined using RED
PMV_3.11	d__Bacteria;p__Acidobacteriota;c__Acidobacteriae;o__VXMN01;f__VXMN01;g__;s__	taxonomic classification defined by topology and ANI
PMV_3.18	d__Bacteria;p__Chloroflexota;c__Anaerolineae;o__Promineofilales;f__Promineofilaceae;g__UBA11865;s__	taxonomic classification defined by topology and ANI
PMV_3.36	d__Bacteria;p__Verrucomicrobiota;c__Verrucomicrobiae;o__Pedosphaerales;f__F1-12-MAGs170;g__;s__	taxonomic novelty determined using RED
PMV_3.39	d__Bacteria;p__Proteobacteria;c__Gammaproteobacteria;o__Pseudomonadales;f__Halomonadaceae;g__Chromohalobacter;s__Chromohalobacter marismortui	taxonomic classification defined by topology and ANI
PMV_3.41	d__Bacteria;p__Proteobacteria;c__Alphaproteobacteria;o__Rhizobiales;f__Beijerinckiaceae;g__Methylocella;s__	ANI
PMV_3_maxbin.001	d__Bacteria;p__Zixibacteria;c__MSB-5A5;o__MSB-5A5;f__DSQI01;g__;s__	taxonomic classification defined by topology and ANI
PMV_3_maxbin.005	d__Bacteria;p__Zixibacteria;c__MSB-5A5;o__DSPP01;f__DSPP01;g__DSPP01;s__	taxonomic classification defined by topology and ANI
PMV_3_maxbin.008	d__Bacteria;p__Myxococcota;c__Myxococcia;o__Myxococcales;f__Myxococcaceae;g__;s__	taxonomic classification fully defined by topology
PMV_3_maxbin.010	d__Bacteria;p__Chloroflexota;c__Ellin6529;o__CSP1-4;f__CSP1-4;g__UBA5189;s__	taxonomic classification defined by topology and ANI
PMV_3_maxbin.012	d__Bacteria;p__Actinobacteriota;c__Acidimicrobiia;o__UBA5794;f__ZC4RG35;g__ZC4RG35;s__	taxonomic classification defined by topology and ANI
PMV_3_maxbin.016	d__Bacteria;p__Patescibacteria;c__Paceibacteria;o__UBA9983_A;f__UBA2135;g__;s__	taxonomic classification defined by topology and ANI
PMV_3_maxbin.023_sub	d__Bacteria;p__Nitrospirota;c__Nitrospiria;o__SBBL01;f__;g__;s__	taxonomic classification defined by topology and ANI
PMV_3_maxbin.028	d__Bacteria;p__Chloroflexota;c__Anaerolineae;o__Anaerolineales;f__EnvOPS12;g__UBA12294;s__	taxonomic classification defined by topology and ANI
PMV_3_maxbin.045	d__Bacteria;p__Acidobacteriota;c__Blastocatellia;o__RBC074;f__RBC074;g__;s__	taxonomic classification defined by topology and ANI
PMV_3_maxbin.065_sub	d__Archaea;p__Thermoproteota;c__Nitrososphaeria;o__Nitrososphaerales;f__Nitrososphaeraceae;g__Nitrososphaera;s__	taxonomic classification defined by topology and ANI
PMV_4.101	d__Bacteria;p__Chloroflexota;c__Anaerolineae;o__Anaerolineales;f__UBA4823;g__DSOS01;s__	taxonomic classification defined by topology and ANI
PMV_4.11	d__Bacteria;p__Firmicutes_B;c__TC1;o__TC1;f__TC1;g__WTXA01;s__	taxonomic classification defined by topology and ANI
PMV_4.117	d__Bacteria;p__Proteobacteria;c__Gammaproteobacteria;o__Pseudomonadales;f__Halomonadaceae;g__Chromohalobacter;s__Chromohalobacter marismortui	taxonomic classification defined by topology and ANI
PMV_4.124	d__Bacteria;p__Bacteroidota;c__Bacteroidia;o__Bacteroidales;f__VadinHA17;g__SR-FBR-E99;s__	ANI
PMV_4.13	d__Archaea;p__Micrarchaeota;c__Micrarchaeia;o__UBA10214;f__UBA10214;g__CAILMU01;s__	taxonomic classification defined by topology and ANI
PMV_4.23	d__Bacteria;p__Proteobacteria;c__Gammaproteobacteria;o__Thiohalomonadales_A;f__SZUA-152;g__JAADGF01;s__	taxonomic classification defined by topology and ANI
PMV_4.37	d__Bacteria;p__KSB1;c__UBA2214;o__AABM5-25-91;f__;g__;s__	taxonomic novelty determined using RED
PMV_4.61	d__Bacteria;p__Planctomycetota;c__Phycisphaerae;o__Sedimentisphaerales;f__Anaerohalophaeraceae;g__;s__	taxonomic novelty determined using RED
PMV_4.73	d__Bacteria;p__Proteobacteria;c__Gammaproteobacteria;o__Woeseiales;f__Woeseiaceae;g__;s__	taxonomic novelty determined using RED
PMV_4.75	d__Archaea;p__Thermoplasmatota;c__EX4484-6;o__;f__;g__;s__	taxonomic novelty determined using RED
PMV_4.83	d__Bacteria;p__KSB1;c__UBA2214;o__AABM5-25-91;f__;g__;s__	taxonomic novelty determined using RED
PMV_4.88	d__Bacteria;p__Methylomirabilota;c__Methylomirabilia;o__Methylomirabilales;f__CSP1-5;g__CSP1-5;s__	taxonomic classification defined by topology and ANI
PMV_4.94	d__Bacteria;p__Planctomycetota;c__Planctomycetes;o__Pirellulales;f__Ga0077529;g__JABDGM01;s__	taxonomic classification defined by topology and ANI
PMV_4_maxbin.003	d__Bacteria;p__Acidobacteriota;c__Aminicenantia;o__UBA2199;f__UBA2199;g__;s__	taxonomic classification defined by topology and ANI
PMV_4_maxbin.007	d__Bacteria;p__Patescibacteria;c__ABY1;o__SG8-24;f__2-12-FULL-60-25;g__;s__	taxonomic classification fully defined by topology
PMV_4_maxbin.013	d__Bacteria;p__Campylobacterota;c__Campylobacteria;o__Campylobacterales;f__Arcobacteraceae;g__CAIJNA01;s__	taxonomic classification defined by topology and ANI
PMV_4_maxbin.018	d__Bacteria;p__Nitrospirota;c__Thermodesulfovibrionia;o__Thermodesulfovibrionales;f__;g__;s__	taxonomic novelty determined using RED
PMV_4_maxbin.020	d__Bacteria;p__Bacteroidota;c__Ignavibacteria;o__SJA-28;f__B-1AR;g__;s__	taxonomic novelty determined using RED
PMV_4_maxbin.291	d__Bacteria;p__Desulfobacterota_D;c__UBA1144;o__UBA2774;f__UBA2774;g__2-12-FULL-53-21;s__	taxonomic novelty determined using RED
PMV_4_maxbin.339	d__Bacteria;p__Chloroflexota;c__Anaerolineae;o__UBA4142;f__UBA4142;g__CAIKBD01;s__	taxonomic classification defined by topology and ANI
PMV_6.15	d__Bacteria;p__Proteobacteria;c__Alphaproteobacteria;o__Rhizobiales;f__Beijerinckiaceae;g__Methylocella;s__	ANI
PMV_6.20	d__Bacteria;p__Krumholzibacteriota;c__Krumholzibacteria;o__WVZY01;f__WVZY01;g__;s__	taxonomic classification defined by topology and ANI
PMV_6.23	d__Bacteria;p__Proteobacteria;c__Gammaproteobacteria;o__Methylococcales;f__UBA2778;g__UBA1147;s__	taxonomic classification defined by topology and ANI
PMV_6.24	d__Bacteria;p__Desulfobacterota_D;c__UBA1144;o__UBA2774;f__CSP1-2;g__CSP1-2;s__	taxonomic classification defined by topology and ANI
PMV_6.28	d__Bacteria;p__Acidobacteriota;c__Blastocatellia;o__UBA7656;f__UBA7656;g__;s__	taxonomic classification defined by topology and ANI
PMV_6.29	d__Bacteria;p__Bacteroidota;c__Ignavibacteria;o__SJA-28;f__OLB5;g__;s__	taxonomic novelty determined using RED
PMV_6.36	d__Bacteria;p__Actinobacteriota;c__Acidimicrobiia;o__UBA5794;f__ZC4RG35;g__ZC4RG35;s__	taxonomic classification defined by topology and ANI
PMV_6.49	d__Bacteria;p__Planctomycetota;c__Planctomycetes;o__Gemmatales;f__Gemmataceae;g__;s__	taxonomic classification fully defined by topology
PMV_6_maxbin.006	d__Bacteria;p__Acidobacteriota;c__B3-B38;o__;f__;g__;s__	taxonomic novelty determined using RED
PMV_6_maxbin.012	d__Bacteria;p__Chloroflexota;c__Dehalococcoidia;o__SAR202;f__UBA11138;g__;s__	taxonomic classification fully defined by topology
PMV_6_maxbin.018	d__Bacteria;p__Zixibacteria;c__MSB-5A5;o__DSPP01;f__DSPP01;g__DSPP01;s__	taxonomic classification defined by topology and ANI
PMV_6_maxbin.020	d__Bacteria;p__Gemmatimonadota;c__Gemmatimonadetes;o__Longimicrobiales;f__RSA9;g__;s__	taxonomic classification defined by topology and ANI
PMV_7.1	d__Bacteria;p__Chloroflexota;c__Anaerolineae;o__Promineofilales;f__Promineofilaceae;g__UBA11865;s__	taxonomic classification defined by topology and ANI
PMV_7.11	d__Bacteria;p__Acidobacteriota;c__B3-B38;o__;f__;g__;s__	taxonomic novelty determined using RED
PMV_7.20_sub	d__Bacteria;p__Acidobacteriota;c__Acidobacteriae;o__UBA7541;f__2-02-FULL-67-57;g__;s__	taxonomic novelty determined using RED
PMV_7.24	d__Bacteria;p__Proteobacteria;c__Gammaproteobacteria;o__UBA4486;f__;g__;s__	taxonomic novelty determined using RED
PMV_7_maxbin.006	d__Bacteria;p__Methylomirabilota;c__Methylomirabilia;o__Methylomirabilales;f__;g__;s__	taxonomic novelty determined using RED
PMV_7_maxbin.015_sub	d__Bacteria;p__Acidobacteriota;c__Acidobacteriae;o__VXMN01;f__VXMN01;g__;s__	taxonomic classification defined by topology and ANI
PMV_7_maxbin.022	d__Bacteria;p__Acidobacteriota;c__Acidobacteriae;o__Acidobacteriales;f__;g__;s__	taxonomic classification fully defined by topology
PMV_7_maxbin.049	d__Bacteria;p__Chloroflexota;c__Ellin6529;o__CSP1-4;f__CSP1-4;g__;s__	taxonomic novelty determined using RED
PMV_7_maxbin.052	d__Bacteria;p__Acidobacteriota;c__Mor1;o__Gp22-AA2;f__AA152;g__;s__	taxonomic classification defined by topology and ANI
PMV_8.12	d__Bacteria;p__Acidobacteriota;c__Blastocatellia;o__RBC074;f__RBC074;g__;s__	taxonomic novelty determined using RED
PMV_8.15	d__Bacteria;p__Chlamydiota;c__Chlamydiia;o__Chlamydiales;f__Rhabdochlamydiaceae;g__;s__	taxonomic classification fully defined by topology
PMV_8.19_sub	d__Bacteria;p__Planctomycetota;c__Planctomycetes;o__Gemmatales;f__Gemmataceae;g__;s__	taxonomic classification fully defined by topology
PMV_8.22	d__Bacteria;p__Nitrospirota;c__Nitrospiria;o__Nitrospirales;f__Nitrospiraceae;g__Palsa-1315;s__	taxonomic classification defined by topology and ANI
PMV_8.31_sub	d__Bacteria;p__Planctomycetota;c__Planctomycetes;o__Pirellulales;f__Pirellulaceae;g__SXOA01;s__	taxonomic classification defined by topology and ANI
PMV_8.32	d__Bacteria;p__Zixibacteria;c__MSB-5A5;o__DSPP01;f__DSPP01;g__DSPP01;s__	taxonomic classification defined by topology and ANI
PMV_8.33	d__Bacteria;p__Acidobacteriota;c__Blastocatellia;o__RBC074;f__RBC074;g__;s__	taxonomic novelty determined using RED
PMV_8.34_sub	d__Bacteria;p__Proteobacteria;c__Alphaproteobacteria;o__Dongiales;f__;g__;s__	taxonomic novelty determined using RED
PMV_8.38	d__Bacteria;p__Planctomycetota;c__Planctomycetes;o__Pirellulales;f__Ga0077529;g__JABDGM01;s__	taxonomic classification defined by topology and ANI
PMV_8.5	d__Bacteria;p__Planctomycetota;c__SBBH01;o__;f__;g__;s__	taxonomic classification defined by topology and ANI
PMV_8_maxbin.008_sub	d__Bacteria;p__Planctomycetota;c__Phycisphaerae;o__Phycisphaerales;f__SM1A02;g__;s__	taxonomic classification defined by topology and ANI
PMV_8_maxbin.010_sub	d__Bacteria;p__Acidobacteriota;c__Acidobacteriae;o__Acidobacteriales;f__QIAW01;g__QIAW01;s__	taxonomic classification defined by topology and ANI
High-quality (> 90% complete and < 5% contamination)
ANI - Average nucleotide identity
RED - Relative evolutionary divergence

### Sheet: Table S8. Relative abundence
Table S8. - The binning efficiency and the relative abundance of MAGs in each metagenome.
Binning efficiency (percentages of reads mapped to the MAGs)
Metagenome (Sample)	Reads mapped to MAGs (bp)	%	Reads in metagenome
PMV_1	16187968	80.9398	2e+07
PMV_2	2600647	13.0032	2.00001e+07
PMV_3	7383255	36.9163	2e+07
PMV_4	2830994	14.155	2e+07
PMV_6	3767716	18.8386	2e+07
PMV_7	4167287	20.8364	2e+07
PMV_8	11208971	56.0449	2e+07
The relative abundance expressed as reads per Kb of Genome per Gb of metagenome (RPKGs)
Phylum	PMV_1	PMV_2	PMV_3	PMV_4	PMV_6	PMV_7	PMV_8			Class	MOVI_1	MOVI_2	MOVI_3	MOVI_4	MOVI_6	MOVI_7	MOVI_8
d__Bacteria;p__Acidobacteriota	19.3076	12.1528	22.7118	15.7534	13.7963	59.9135	98.218			d__Bacteria;p__Chloroflexota;c__Anaerolineae	128.018	8.86807	37.3728	6.79148	0	8.36413	0
d__Bacteria;p__Chloroflexota	128.018	8.86807	51.8771	6.79148	7.6772	18.5893	0			d__Bacteria;p__Proteobacteria;c__Gammaproteobacteria	18.7398	11.7552	4.72965	39.5694	16.502	16.0364	0
d__Bacteria;p__Proteobacteria	23.3429	11.7552	14.9557	39.5694	21.6949	16.0364	31.8314			d__Bacteria;p__Acidobacteriota;c__Blastocatellia	4.64392	0	5.13949	0	9.34115	0	77.4175
d__Bacteria;p__Planctomycetota	39.2416	19.5221	0	5.74483	7.35878	0	60.3611			d__Bacteria;p__Planctomycetota;c__Planctomycetes	29.5197	6.39849	0	2.55742	7.35878	0	26.5335
d__Bacteria;p__Zixibacteria	0	0	11.8707	0	4.273	0	17.6149			d__Bacteria;p__Acidobacteriota;c__Acidobacteriae	6.34872	0	6.28077	0	0	33.0696	13.9036
d__Bacteria;p__Methylomirabilota	0	5.34557	0	5.51652	0	18.8653	0			d__Bacteria;p__Proteobacteria;c__Alphaproteobacteria	4.90233	0	10.0577	0	6.05357	0	31.8314
d__Bacteria;p__Actinobacteriota	10.0191	3.50761	4.29347	0	5.94471	0	0			d__Bacteria;p__Planctomycetota;c__Phycisphaerae	4.5238	3.95016	0	3.17308	0	0	28.0844
d__Bacteria;p__Verrucomicrobiota	11.2341	0	11.1694	0	0	0	0			d__Bacteria;p__Zixibacteria;c__MSB-5A5	0	0	11.8707	0	4.273	0	17.6149
d__Bacteria;p__Bacteroidota	12.0841	0	0	3.93159	3.70825	0	0			d__Bacteria;p__Methylomirabilota;c__Methylomirabilia	0	5.34557	0	5.51652	0	18.8653	0
d__Bacteria;p__KSB1	11.3281	0	0	7.83877	0	0	0			d__Bacteria;p__Acidobacteriota;c__B3-B38	0	6.70729	0	0	4.00052	11.979	0
d__Bacteria;p__Patescibacteria	2.95503	10.8345	2.65522	2.39375	0	0	0			d__Bacteria;p__Verrucomicrobiota;c__Verrucomicrobiae	11.2341	0	11.1694	0	0	0	0
d__Bacteria;p__Nitrospirota	0	0	3.98774	3.01098	0	0	9.068			d__Bacteria;p__KSB1;c__UBA2214	11.3281	0	0	7.83877	0	0	0
d__Archaea;p__Thermoproteota	0	0	14.8191	0	0	0	0			d__Bacteria;p__Acidobacteriota;c__Mor1	4.23027	3.40202	0	0	0	9.51959	0
d__Bacteria;p__Myxococcota	4.59038	0	5.89331	0	0	0	0			d__Bacteria;p__Patescibacteria;c__Paceibacteria	2.95503	10.8345	2.65522	0	0	0	0
d__Bacteria;p__Desulfobacterota_D	0	0	0	1.88377	5.84484	0	0			d__Bacteria;p__Acidobacteriota;c__Aminicenantia	0	0	0	15.7534	0	0	0
d__Bacteria;p__Gemmatimonadota	0	0	0	0	6.76006	0	0			d__Archaea;p__Thermoproteota;c__Nitrososphaeria	0	0	14.8191	0	0	0	0
d__Bacteria;p__Chlamydiota	0	0	0	0	0	0	6.19716			d__Bacteria;p__Actinobacteriota;c__Acidimicrobiia	3.43707	0	4.29347	0	5.94471	0	0
d__Bacteria;p__Krumholzibacteriota	0	0	0	0	5.38057	0	0			d__Bacteria;p__Nitrospirota;c__Nitrospiria	0	0	3.98774	0	0	0	9.068
d__Bacteria;p__Campylobacterota	0	0	0	4.91482	0	0	0			d__Bacteria;p__Chloroflexota;c__Ellin6529	0	0	4.28955	0	0	7.43919	0
d__Archaea;p__Micrarchaeota	0	0	0	3.77861	0	0	0			d__Bacteria;p__Myxococcota;c__Myxococcia	4.59038	0	5.89331	0	0	0	0
d__Bacteria;p__Firmicutes_B	0	0	0	3.4814	0	0	0			d__Bacteria;p__Bacteroidota;c__Ignavibacteria	4.25608	0	0	1.81578	3.70825	0	0
d__Archaea;p__Thermoplasmatota	0	0	0	2.62757	0	0	0			d__Bacteria;p__Planctomycetota;c__SBBH01	0	0	0	0	0	0	8.06196
										d__Bacteria;p__Desulfobacterota_D;c__UBA1144	0	0	0	1.88377	5.84484	0	0
										d__Bacteria;p__Chloroflexota;c__Dehalococcoidia	0	0	0	0	7.6772	0	0
										d__Bacteria;p__Gemmatimonadota;c__Gemmatimonadetes	0	0	0	0	6.76006	0	0
										d__Bacteria;p__Chlamydiota;c__Chlamydiia	0	0	0	0	0	0	6.19716
										d__Bacteria;p__Krumholzibacteriota;c__Krumholzibacteria	0	0	0	0	5.38057	0	0
										d__Bacteria;p__Campylobacterota;c__Campylobacteria	0	0	0	4.91482	0	0	0
										d__Bacteria;p__Actinobacteriota;c__Actinomycetia	4.70634	0	0	0	0	0	0
										d__Bacteria;p__Bacteroidota;c__UBA10030	4.4103	0	0	0	0	0	0
										d__Bacteria;p__Bacteroidota;c__Bacteroidia	2.32775	0	0	1.9398	0	0	0
										d__Archaea;p__Micrarchaeota;c__Micrarchaeia	0	0	0	3.77861	0	0	0
										d__Bacteria;p__Actinobacteriota;c__UBA4738	0	3.50761	0	0	0	0	0
										d__Bacteria;p__Planctomycetota;c__UBA1135	0	3.50132	0	0	0	0	0
										d__Bacteria;p__Firmicutes_B;c__TC1	0	0	0	3.4814	0	0	0
										d__Bacteria;p__Nitrospirota;c__Thermodesulfovibrionia	0	0	0	3.01098	0	0	0
										d__Archaea;p__Thermoplasmatota;c__EX4484-6	0	0	0	2.62757	0	0	0
										d__Bacteria;p__Planctomycetota;c__UBA8108	0	2.54764	0	0	0	0	0
										d__Bacteria;p__Patescibacteria;c__ABY1	0	0	0	2.39375	0	0	0
