## Additional file 6. Table S13-S17 for "Competition-cooperation in the chemoautotrophic ecosystem of Movile Cave – first metagenomic approach on sediments"

### Sheet: Table S13. MEMOTE tests results
Table S13. - MEMOTE (Lieven et al., 2020) test results regarding the potential of gap-fill models (metaGEMs) initialized for the minimal medium to produce biomass (growth). The biomass production potential is indicated by the biomass production values > 0).
Sample	metaGEM of MAG	MEMOTE
		Total Score	Biomass Production in Minimal Medium
PMV1	PMV_1.maxbin.001	83	0.28
	PMV_1.maxbin.004	87	0.18
	PMV_1.maxbin.008	87	0.05
	PMV_1.maxbin.012	87	0.27
	PMV_1.maxbin.014_sub	87	0.06
	PMV_1.maxbin.142	87	0.05
	PMV_1.PMV_1.12	86	0.21
	PMV_1.PMV_1.22	87	0.08
	PMV_1.PMV_1.23	87	0.11
	PMV_1.PMV_1.26	86	0.02
	PMV_1.PMV_1.29	87	0.16
	PMV_1.PMV_1.30	86	0.1
	PMV_1.PMV_1.33	87	0.16
	PMV_1.PMV_1.34	88	0.21
	PMV_1.PMV_1.37	86	0.08
	PMV_1.PMV_1.38	85	0.15
	PMV_1.PMV_1.43	87	0.15
	PMV_1.PMV_1.47	88	0.37
	PMV_1.PMV_1.51	87	0.18
	PMV_1.PMV_1.60	87	0.12
	PMV_1.PMV_1.61	87	0.25
PMV2	PMV_2.maxbin.002	87	0.26
	PMV_2.maxbin.003	85	0.12
	PMV_2.maxbin.041	87	0.6
	PMV_2.maxbin.081	82	0.06
	PMV_2.maxbin.142_sub	87	0.32
	PMV_2.PMV_2.11	88	0.17
	PMV_2.PMV_2.24	86	0.06
	PMV_2.PMV_2.27	87	0.27
	PMV_2.PMV_2.37	83	0.08
	PMV_2.PMV_2.60	87	0.12
	PMV_2.PMV_2.70_sub	86	0.18
	PMV_2.PMV_2.74	87	0.04
	PMV_2.PMV_2.75	87	0.36
	PMV_2.PMV_2.79	87	0.19
PMV3	PMV_3.maxbin.001	83	0.14
	PMV_3.maxbin.005	84	0.07
	PMV_3.maxbin.008	87	0.25
	PMV_3.maxbin.010	87	0.01
	PMV_3.maxbin.012	88	0.14
	PMV_3.maxbin.016	85	0.05
	PMV_3.maxbin.023_sub	87	0.04
	PMV_3.maxbin.028	87	0.18
	PMV_3.maxbin.045	87	0.11
	PMV_3.maxbin.065_sub	89	0.16
	PMV_3.PMV_3.11	86	0.19
	PMV_3.PMV_3.18	87	0.27
	PMV_3.PMV_3.36	88	0.25
	PMV_3.PMV_3.39	87	0.39
	PMV_3.PMV_3.41	87	0.09
PMV4	PMV_4.maxbin.003	88	0.04
	PMV_4.maxbin.007	88	0.15
	PMV_4.maxbin.013	88	0.2
	PMV_4.maxbin.018	88	0.06
	PMV_4.maxbin.020	84	0.18
	PMV_4.maxbin.291	88	0.12
	PMV_4.maxbin.339	87	0.09
	PMV_4.PMV_4.11	88	0.04
	PMV_4.PMV_4.13	90	0.14
	PMV_4.PMV_4.23	87	0.18
	PMV_4.PMV_4.37	83	0.06
	PMV_4.PMV_4.61	87	0.02
	PMV_4.PMV_4.73	87	0.18
	PMV_4.PMV_4.75	89	0.2
	PMV_4.PMV_4.83	87	0.18
	PMV_4.PMV_4.88	87	0.11
	PMV_4.PMV_4.94	88	0.15
	PMV_4.PMV_4.101	86	0.17
	PMV_4.PMV_4.117	88	0.37
	PMV_4.PMV_4.124	88	0.09
PMV6	PMV_6.maxbin.006	87	0.31
	PMV_6.maxbin.012	87	0.14
	PMV_6.maxbin.018	87	0.34
	PMV_6.maxbin.020	86	0.05
	PMV_6.PMV_6.15	87	0.02
	PMV_6.PMV_6.20	84	0.12
	PMV_6.PMV_6.23	87	0.09
	PMV_6.PMV_6.24	87	0.17
	PMV_6.PMV_6.28	87	0.23
	PMV_6.PMV_6.29	84	0.06
	PMV_6.PMV_6.36	87	0.12
	PMV_6.PMV_6.49	86	0.13
PMV7	PMV_7.maxbin.006	87	0.08
	PMV_7.maxbin.015	87	0.1
	PMV_7.maxbin.022	87	0.08
	PMV_7.maxbin.049	87	0.16
	PMV_7.maxbin.052	88	0.04
	PMV_7.PMV_7.1	87	0.07
	PMV_7.PMV_7.11	87	0.34
	PMV_7.PMV_7.20_sub	87	0.01
	PMV_7.PMV_7.24	87	0.2
PMV8	PMV_8.maxbin.008_sub	87	0.21
	PMV_8.maxbin.010_sub	87	0.02
	PMV_8.PMV_8.5	87	0.19
	PMV_8.PMV_8.12	83	0.19
	PMV_8.PMV_8.15	84	0.04
	PMV_8.PMV_8.19_sub	87	0.04
	PMV_8.PMV_8.22	87	0.18
	PMV_8.PMV_8.31_sub	87	0.1
	PMV_8.PMV_8.32	87	0.09
	PMV_8.PMV_8.33	86	0.08
	PMV_8.PMV_8.34_sub	87	0.23
	PMV_8.PMV_8.38	87	0.11

### Sheet: Table S14. MIP.MRO
Table S14. - The competition (given by MRO score) and cooperation (given by MIP score) potential for the community in each sample, predicted by SMETANA (Zelezniak et al., 2015).
*community = metaGEMs reconstructed for the MAGs recovered from each sample metagenome;
*MRO = metabolic resource overlap;
*MIP = metabolic interaction potential.
Genetic evidence-based models, unconstrained to a media.
No gap-fill/compleat media
	Sample	PMV1	PMV2	PMV3	PMV4	PMV6	PMV7	PMV8
	MIP	39	36	39	47	24	23	26
	MRO	0.483133	0.525506	0.498443	0.472401	0.512342	0.501016	0.507331
	MAG no.	21	14	15	20	12	9	12
	MROn	0.0230063	0.0375361	0.0332296	0.02362	0.0426952	0.0556685	0.0422776
	MIPn	1.85714	2.57143	2.6	2.35	2	2.55556	2.16667
Gap-filled models, constrained to a minimal media.
Gap-fill/minimal media
		PMV1_gf	PMV2_gf	PMV3_gf	PMV4_gf	PMV6_gf	PMV7_gf	PMV8_gf
	MIP	7	6	7	8	6	6	7
	MRO	0.799658	0.823964	0.818	0.770253	0.811271	0.838	0.816068
	MAG no.	21	14	15	20	12	9	12
	MROn	0.0380789	0.0588546	0.0545333	0.0385127	0.0676059	0.0931111	0.0680056
	MIPn	0.333333	0.428571	0.466667	0.4	0.5	0.666667	0.583333

### Sheet: Table S15. Cross-feeding Low 
Table S15. - The MAGs that interact in SMETANA simulation for the microbial community in the lower galleries.
The MAGs role as donors or recipients and the exchanged metabolites are presented in detailed.
This table is the basis of the Figure X.B.
Only the interactions with a SMETANA score = 1 are included.
The interactions characterized by a SMETANA score of 1 are considered essential metabolic exchange (essentialities) for the community, and this metabolic coupling is considered a "dependency".
	Cross-feeding interactions (SMETANA score = 1) in the lower galleries
	Donor MAG	Compound exchanged	Receiver MAG	SMETANA Score
	Methylomirabilota (PMV_4.88)	Fe2+	Acidobacteriota (PMV_1.maxbin.014_sub)	1
	Methylomirabilota (PMV_4.88)	Fe2+	Acidobacteriota (PMV_3.maxbin.045)	1
	Methylomirabilota (PMV_4.88)	Phosphate	Acidobacteriota (PMV_3.maxbin.045)	1
	Methylomirabilota (PMV_4.88)	Fe2+	Acidobacteriota (PMV_4.maxbin.003)	1
	Methylomirabilota (PMV_4.88)	Phosphate	Actinobacteriota (PMV_1.51)	1
	Methylomirabilota (PMV_4.88)	Phosphate	Actinobacteriota (PMV_1.60)	1
	Methylomirabilota (PMV_4.88)	Fe2+	Actinobacteriota (PMV_1.maxbin.008)	1
	Methylomirabilota (PMV_4.88)	Fe2+	Bacteroidota (PMV_4.maxbin.020)	1
	Methylomirabilota (PMV_4.88)	Phosphate	Bacteroidota (PMV_4.maxbin.020)	1
	Methylomirabilota (PMV_4.88)	Fe2+	Campylobacterota (PMV_4.maxbin.013)	1
	Methylomirabilota (PMV_4.88)	Fe2+	Chloroflexota (PMV_1.30)	1
	Methylomirabilota (PMV_4.88)	Fe2+	Chloroflexota (PMV_3.18)	1
	Methylomirabilota (PMV_4.88)	Fe2+	Chloroflexota (PMV_3.maxbin.028)	1
	Methylomirabilota (PMV_4.88)	Fe2+	Chloroflexota (PMV_4.101)	1
	Methylomirabilota (PMV_4.88)	Fe2+	Firmicutes (PMV_4.11)	1
	Methylomirabilota (PMV_4.88)	Phosphate	Firmicutes (PMV_4.11)	1
	Methylomirabilota (PMV_4.88)	Phosphate	KSB1 (PMV_1.maxbin.001)	1
	Methylomirabilota (PMV_4.88)	Fe2+	KSB1 (PMV_4.37)	1
	Methylomirabilota (PMV_4.88)	H+	Micrarchaeota (PMV_4.13)	1
	Methylomirabilota (PMV_4.88)	Fe2+	Nitrospirota (PMV_3.maxbin.023_sub)	1
	Methylomirabilota (PMV_4.88)	Fe2+	Patescibacteria (PMV_1.38)	1
	Methylomirabilota (PMV_4.88)	Phosphate	Patescibacteria (PMV_1.38)	1
	Methylomirabilota (PMV_4.88)	Fe2+	Patescibacteria (PMV_3.maxbin.016)	1
	Methylomirabilota (PMV_4.88)	H+	Patescibacteria (PMV_3.maxbin.016)	1
	Methylomirabilota (PMV_4.88)	Phosphate	Patescibacteria (PMV_3.maxbin.016)	1
	Methylomirabilota (PMV_4.88)	Fe2+	Patescibacteria (PMV_4.maxbin.007)	1
	Methylomirabilota (PMV_4.88)	Phosphate	Patescibacteria (PMV_4.maxbin.007)	1
	Methylomirabilota (PMV_4.88)	Fe2+	Planctomycetota (PMV_1.26)	1
	Methylomirabilota (PMV_4.88)	Phosphate	Planctomycetota (PMV_1.26)	1
	Methylomirabilota (PMV_4.88)	Phosphate	Planctomycetota (PMV_1.43)	1
	Methylomirabilota (PMV_4.88)	Phosphate	Planctomycetota (PMV_1.maxbin.004)	1
	Methylomirabilota (PMV_4.88)	Fe2+	Proteobacteria (alfa) (Methylocella) (PMV_1.12)	1
	Methylomirabilota (PMV_4.88)	Phosphate	Proteobacteria (alfa) (Methylocella) (PMV_1.12)	1
	Methylomirabilota (PMV_4.88)	Fe2+	Proteobacteria (alfa) (PMV_3.41)	1
	Methylomirabilota (PMV_4.88)	Phosphate	Proteobacteria (gamma) (PMV_4.23)	1
	Methylomirabilota (PMV_4.88)	Fe2+	Proteobacteria (gamma) (PMV_4.73)	1
	Methylomirabilota (PMV_4.88)	Phosphate	Proteobacteria (PMV_1.29)	1
	Methylomirabilota (PMV_4.88)	Phosphate	Proteobacteria (PMV_1.33)	1
	Methylomirabilota (PMV_4.88)	Fe2+	Thermoproteota (PMV_3.maxbin.065_sub)	1
	Proteobacteria (alfa) (Methylocella) (PMV_1.12)	Copper	Firmicutes (PMV_4.11)	1
	Proteobacteria (alfa) (Methylocella) (PMV_1.12)	Copper	Patescibacteria (PMV_4.maxbin.007)	1
	Proteobacteria (alfa) (Methylocella) (PMV_1.12)	Copper	Planctomycetota (PMV_1.43)	1
	Proteobacteria (alfa) (Methylocella) (PMV_1.12)	Copper	Thermoproteota (PMV_3.maxbin.065_sub)	1
	Thermoplasmatota (PMV_4.75)	Fe2+	Acidobacteriota (PMV_1.maxbin.014_sub)	1
	Thermoplasmatota (PMV_4.75)	Oxygen	Acidobacteriota (PMV_1.maxbin.014_sub)	1
	Thermoplasmatota (PMV_4.75)	Oxygen	Acidobacteriota (PMV_1.maxbin.142)	1
	Thermoplasmatota (PMV_4.75)	Oxygen	Acidobacteriota (PMV_3.11)	1
	Thermoplasmatota (PMV_4.75)	Fe2+	Acidobacteriota (PMV_3.maxbin.045)	1
	Thermoplasmatota (PMV_4.75)	Oxygen	Acidobacteriota (PMV_3.maxbin.045)	1
	Thermoplasmatota (PMV_4.75)	Phosphate	Acidobacteriota (PMV_3.maxbin.045)	1
	Thermoplasmatota (PMV_4.75)	Fe2+	Acidobacteriota (PMV_4.maxbin.003)	1
	Thermoplasmatota (PMV_4.75)	Oxygen	Acidobacteriota (PMV_4.maxbin.003)	1
	Thermoplasmatota (PMV_4.75)	Oxygen	Actinobacteriota (PMV_1.51)	1
	Thermoplasmatota (PMV_4.75)	Phosphate	Actinobacteriota (PMV_1.51)	1
	Thermoplasmatota (PMV_4.75)	Oxygen	Actinobacteriota (PMV_1.60)	1
	Thermoplasmatota (PMV_4.75)	Phosphate	Actinobacteriota (PMV_1.60)	1
	Thermoplasmatota (PMV_4.75)	Fe2+	Actinobacteriota (PMV_1.maxbin.008)	1
	Thermoplasmatota (PMV_4.75)	Oxygen	Actinobacteriota (PMV_1.maxbin.008)	1
	Thermoplasmatota (PMV_4.75)	Oxygen	Actinobacteriota (PMV_3.maxbin.012)	1
	Thermoplasmatota (PMV_4.75)	Oxygen	Bacteroidia (PMV_4.124)	1
	Thermoplasmatota (PMV_4.75)	Oxygen	Bacteroidota (PMV_1.22)	1
	Thermoplasmatota (PMV_4.75)	Oxygen	Bacteroidota (PMV_1.34)	1
	Thermoplasmatota (PMV_4.75)	Oxygen	Bacteroidota (PMV_1.37)	1
	Thermoplasmatota (PMV_4.75)	Fe2+	Bacteroidota (PMV_4.maxbin.020)	1
	Thermoplasmatota (PMV_4.75)	Oxygen	Bacteroidota (PMV_4.maxbin.020)	1
	Thermoplasmatota (PMV_4.75)	Phosphate	Bacteroidota (PMV_4.maxbin.020)	1
	Thermoplasmatota (PMV_4.75)	Fe2+	Campylobacterota (PMV_4.maxbin.013)	1
	Thermoplasmatota (PMV_4.75)	Oxygen	Campylobacterota (PMV_4.maxbin.013)	1
	Thermoplasmatota (PMV_4.75)	Fe2+	Chloroflexota (PMV_1.30)	1
	Thermoplasmatota (PMV_4.75)	Oxygen	Chloroflexota (PMV_1.30)	1
	Thermoplasmatota (PMV_4.75)	Fe2+	Chloroflexota (PMV_3.18)	1
	Thermoplasmatota (PMV_4.75)	Oxygen	Chloroflexota (PMV_3.18)	1
	Thermoplasmatota (PMV_4.75)	Oxygen	Chloroflexota (PMV_3.maxbin.010)	1
	Thermoplasmatota (PMV_4.75)	Fe2+	Chloroflexota (PMV_3.maxbin.028)	1
	Thermoplasmatota (PMV_4.75)	Oxygen	Chloroflexota (PMV_3.maxbin.028)	1
	Thermoplasmatota (PMV_4.75)	Fe2+	Chloroflexota (PMV_4.101)	1
	Thermoplasmatota (PMV_4.75)	Oxygen	Chloroflexota (PMV_4.101)	1
	Thermoplasmatota (PMV_4.75)	Oxygen	Chloroflexota (PMV_4.maxbin.339)	1
	Thermoplasmatota (PMV_4.75)	Fe2+	Firmicutes (PMV_4.11)	1
	Thermoplasmatota (PMV_4.75)	Oxygen	Firmicutes (PMV_4.11)	1
	Thermoplasmatota (PMV_4.75)	Phosphate	Firmicutes (PMV_4.11)	1
	Thermoplasmatota (PMV_4.75)	Oxygen	KSB1 (PMV_1.maxbin.001)	1
	Thermoplasmatota (PMV_4.75)	Phosphate	KSB1 (PMV_1.maxbin.001)	1
	Thermoplasmatota (PMV_4.75)	Fe2+	KSB1 (PMV_4.37)	1
	Thermoplasmatota (PMV_4.75)	Oxygen	KSB1 (PMV_4.37)	1
	Thermoplasmatota (PMV_4.75)	Oxygen	Micrarchaeota (PMV_4.13)	1
	Thermoplasmatota (PMV_4.75)	Oxygen	Myxococcota (PMV_1.maxbin.012)	1
	Thermoplasmatota (PMV_4.75)	Oxygen	Myxococcota (PMV_3.maxbin.008)	1
	Thermoplasmatota (PMV_4.75)	Fe2+	Nitrospirota (PMV_3.maxbin.023_sub)	1
	Thermoplasmatota (PMV_4.75)	Oxygen	Nitrospirota (PMV_3.maxbin.023_sub)	1
	Thermoplasmatota (PMV_4.75)	Oxygen	Nitrospirota (PMV_4.maxbin.018)	1
	Thermoplasmatota (PMV_4.75)	Fe2+	Patescibacteria (PMV_1.38)	1
	Thermoplasmatota (PMV_4.75)	Oxygen	Patescibacteria (PMV_1.38)	1
	Thermoplasmatota (PMV_4.75)	Phosphate	Patescibacteria (PMV_1.38)	1
	Thermoplasmatota (PMV_4.75)	Fe2+	Patescibacteria (PMV_3.maxbin.016)	1
	Thermoplasmatota (PMV_4.75)	Oxygen	Patescibacteria (PMV_3.maxbin.016)	1
	Thermoplasmatota (PMV_4.75)	Phosphate	Patescibacteria (PMV_3.maxbin.016)	1
	Thermoplasmatota (PMV_4.75)	Fe2+	Patescibacteria (PMV_4.maxbin.007)	1
	Thermoplasmatota (PMV_4.75)	Oxygen	Patescibacteria (PMV_4.maxbin.007)	1
	Thermoplasmatota (PMV_4.75)	Phosphate	Patescibacteria (PMV_4.maxbin.007)	1
	Thermoplasmatota (PMV_4.75)	Fe2+	Planctomycetota (PMV_1.26)	1
	Thermoplasmatota (PMV_4.75)	Oxygen	Planctomycetota (PMV_1.26)	1
	Thermoplasmatota (PMV_4.75)	Phosphate	Planctomycetota (PMV_1.26)	1
	Thermoplasmatota (PMV_4.75)	Oxygen	Planctomycetota (PMV_1.43)	1
	Thermoplasmatota (PMV_4.75)	Phosphate	Planctomycetota (PMV_1.43)	1
	Thermoplasmatota (PMV_4.75)	Oxygen	Planctomycetota (PMV_1.maxbin.004)	1
	Thermoplasmatota (PMV_4.75)	Phosphate	Planctomycetota (PMV_1.maxbin.004)	1
	Thermoplasmatota (PMV_4.75)	Fe2+	Proteobacteria (alfa) (Methylocella) (PMV_1.12)	1
	Thermoplasmatota (PMV_4.75)	Oxygen	Proteobacteria (alfa) (Methylocella) (PMV_1.12)	1
	Thermoplasmatota (PMV_4.75)	Phosphate	Proteobacteria (alfa) (Methylocella) (PMV_1.12)	1
	Thermoplasmatota (PMV_4.75)	Fe2+	Proteobacteria (alfa) (PMV_3.41)	1
	Thermoplasmatota (PMV_4.75)	Oxygen	Proteobacteria (alfa) (PMV_3.41)	1
	Thermoplasmatota (PMV_4.75)	Oxygen	Proteobacteria (gamma) (PMV_3.39)	1
	Thermoplasmatota (PMV_4.75)	Oxygen	Proteobacteria (gamma) (PMV_4.117)	1
	Thermoplasmatota (PMV_4.75)	Oxygen	Proteobacteria (gamma) (PMV_4.23)	1
	Thermoplasmatota (PMV_4.75)	Phosphate	Proteobacteria (gamma) (PMV_4.23)	1
	Thermoplasmatota (PMV_4.75)	Fe2+	Proteobacteria (gamma) (PMV_4.73)	1
	Thermoplasmatota (PMV_4.75)	Oxygen	Proteobacteria (gamma) (PMV_4.73)	1
	Thermoplasmatota (PMV_4.75)	Oxygen	Proteobacteria (PMV_1.29)	1
	Thermoplasmatota (PMV_4.75)	Phosphate	Proteobacteria (PMV_1.29)	1
	Thermoplasmatota (PMV_4.75)	Oxygen	Proteobacteria (PMV_1.33)	1
	Thermoplasmatota (PMV_4.75)	Phosphate	Proteobacteria (PMV_1.33)	1
	Thermoplasmatota (PMV_4.75)	Fe2+	Thermoproteota (PMV_3.maxbin.065_sub)	1
	Thermoplasmatota (PMV_4.75)	Oxygen	Thermoproteota (PMV_3.maxbin.065_sub)	1
	Thermoplasmatota (PMV_4.75)	Oxygen	Verrucomicrobiota (PMV_1.23)	1
	Thermoplasmatota (PMV_4.75)	Oxygen	Verrucomicrobiota (PMV_3.36)	1
	Thermoplasmatota (PMV_4.75)	Oxygen	Zixibacteria (PMV_3.maxbin.001)	1
	Thermoplasmatota (PMV_4.75)	Oxygen	Zixibacteria (PMV_3.maxbin.005)	1

### Sheet: Table S16. Cross-feeding Up 
Table S16. - The MAGs that interact in SMETANA simulation for the microbial community in the upper galleries.
The MAGs role as donors or recipients and the exchanged metabolites are presented in detailed.
This table is the basis of the Figure X.C.
Only the interactions with a SMETANA score = 1 are included.
The interactions characterized by a SMETANA score of 1 are considered essential metabolic exchange (essentialities) for the community, and this metabolic coupling is considered a "dependency".
	Cross-feeding interactions (SMETANA score = 1) in the upper galleries
	Donor MAG	Compound exchanged	Receiver MAG	SMETANA Score
	Proteobacteria (alfa) (Dongiales) (PMV_8.34_sub)	Fe2+	Chloroflexota (PMV_7.1)	1
	Proteobacteria (alfa) (Dongiales) (PMV_8.34_sub)	Hydrogen_sulfide	Acidobacteriota (PMV_7.maxbin.052)	1
	Proteobacteria (alfa) (Dongiales) (PMV_8.34_sub)	Methanol	Acidobacteriota (PMV_7.maxbin.052)	1
	Proteobacteria (alfa) (Dongiales) (PMV_8.34_sub)	Fe2+	Chloroflexota (PMV_7.maxbin.049)	1
	Proteobacteria (alfa) (Dongiales) (PMV_8.34_sub)	Methanol	Acidobacteriota (PMV_7.maxbin.022)	1
	Proteobacteria (alfa) (Dongiales) (PMV_8.34_sub)	Hydrogen_sulfide	Acidobacteriota (PMV_7.maxbin.015_sub)	1
	Proteobacteria (alfa) (Dongiales) (PMV_8.34_sub)	Fe2+	Proteobacteria (alfa) (PMV_6.15)	1
	Proteobacteria (alfa) (Dongiales) (PMV_8.34_sub)	Hydrogen_sulfide	Proteobacteria (alfa) (PMV_6.15)	1
	Proteobacteria (alfa) (Dongiales) (PMV_8.34_sub)	Fe2+	Gemmatimonadota (PMV_6.maxbin.020)	1
	Proteobacteria (alfa) (Dongiales) (PMV_8.34_sub)	Fe2+	Chloroflexota (PMV_2.79)	1
	Proteobacteria (alfa) (Dongiales) (PMV_8.34_sub)	Hydrogen_sulfide	Proteobacteria (gamma) (PMV_2.70_sub)	1
	Proteobacteria (alfa) (Dongiales) (PMV_8.34_sub)	Fe2+	Proteobacteria (gamma) (PMV_2.60)	1
	Proteobacteria (alfa) (Dongiales) (PMV_8.34_sub)	Hydrogen_sulfide	Proteobacteria (gamma) (PMV_2.60)	1
	Proteobacteria (alfa) (Dongiales) (PMV_8.34_sub)	Fe2+	Planctomycetota (PMV_2.27)	1
	Proteobacteria (alfa) (Dongiales) (PMV_8.34_sub)	Fe2+	Chloroflexota (PMV_2.24)	1
	Proteobacteria (alfa) (Dongiales) (PMV_8.34_sub)	Fe2+	Actinobacteriota (PMV_2.maxbin.081)	1
	Proteobacteria (alfa) (Dongiales) (PMV_8.34_sub)	Fe2+	Patescibacteria (PMV_2.maxbin.003)	1
	Planctomycetota (Phycisphaerales) (PMV_2.11)	Hydrogen_sulfide	Acidobacteriota (PMV_7.maxbin.052)	1
	Planctomycetota (Phycisphaerales) (PMV_2.11)	Nitrate	Acidobacteriota (PMV_7.maxbin.052)	1

### Sheet: Table S17. Wilcoxon test
Table S17.- Compounds exchanged, different between upper and lower galleries according to Wilcoxon rank-sum test.
Out of the compounds exchanged that were different between conditions (upper vs. lower galleries), the ones that had SMETANA score = 1 (essential metabolic exchange) are highlighted in yellow.
SMETANA score = 1
Convention for symbols indicating statistical significance:
ns: p > 0.05
*: p <= 0.05
**: p <= 0.01	Compound (BIGG database)	group1	group2	p	p.adj	p.format	p.signif	Method
***: p <= 0.001	ac	Upper	Lower	0.000875525	0.0026	0.00088	***	Wilcoxon
****: p <= 0.0001	acald	Upper	Lower	5.43104e-08	4.1e-07	5.4e-08	****	Wilcoxon
	arg__L	Upper	Lower	0.000249797	0.00079	0.00025	***	Wilcoxon
	glyc3p	Upper	Lower	0.920339	0.97	0.92034	ns	Wilcoxon
	h2s	Upper	Lower	2.97583e-60	2.3e-58	< 2e-16	****	Wilcoxon
	h	Upper	Lower	2.12351e-06	1.2e-05	2.1e-06	****	Wilcoxon
	nh4	Upper	Lower	0.00188645	0.0053	0.00189	**	Wilcoxon
	etoh	Upper	Lower	0.807999	0.9	0.808	ns	Wilcoxon
	fe2	Upper	Lower	0.023829	0.055	0.02383	*	Wilcoxon
	ho_L	Upper	Lower	0.341008	0.45	0.34101	ns	Wilcoxon
	2obut	Upper	Lower	0.174512	0.27	0.17451	ns	Wilcoxon
	4abut	Upper	Lower	0.0416872	0.08	0.04169	*	Wilcoxon
	actn__R	Upper	Lower	0.180261	0.27	0.18026	ns	Wilcoxon
	h2	Upper	Lower	0.0077396	0.02	0.00774	**	Wilcoxon
	cys__L	Upper	Lower	0.00817606	0.021	0.00818	**	Wilcoxon
	ptrc	Upper	Lower	0.36252	0.47	0.36252	ns	Wilcoxon
	gcald	Upper	Lower	0.950995	0.98	0.951	ns	Wilcoxon
	for	Upper	Lower	0.129627	0.21	0.12963	ns	Wilcoxon
	tyr__L	Upper	Lower	0.0954832	0.16	0.09548	ns	Wilcoxon
	val__L	Upper	Lower	1.90884e-13	4.8e-12	1.9e-13	****	Wilcoxon
	ala__L	Upper	Lower	0.21638	0.31	0.21638	ns	Wilcoxon
	orn	Upper	Lower	0.602913	0.69	0.60291	ns	Wilcoxon
	ser__L	Upper	Lower	4.67316e-07	3.2e-06	4.7e-07	****	Wilcoxon
	succ	Upper	Lower	0.301411	0.4	0.30141	ns	Wilcoxon
	thr__L	Upper	Lower	5.46933e-07	3.3e-06	5.5e-07	****	Wilcoxon
	s	Upper	Lower	4.00927e-09	4.4e-08	4e-09	****	Wilcoxon
	mal__L	Upper	Lower	0.0359512	0.074	0.03595	*	Wilcoxon
	f6p	Upper	Lower	0.0393684	0.079	0.03937	*	Wilcoxon
	4hba	Upper	Lower	0.860726	0.92	0.86073	ns	Wilcoxon
	etha	Upper	Lower	0.569723	0.67	0.56972	ns	Wilcoxon
	glyc	Upper	Lower	1.64943e-08	1.6e-07	1.6e-08	****	Wilcoxon
	co	Upper	Lower	0.0257518	0.058	0.02575	*	Wilcoxon
	bz	Upper	Lower	9.83787e-11	1.2e-09	9.8e-11	****	Wilcoxon
	acac	Upper	Lower	0.0830764	0.15	0.08308	ns	Wilcoxon
	citr__L	Upper	Lower	0.822315	0.91	0.82231	ns	Wilcoxon
	meoh (methanol)	Upper	Lower	5.56273e-11	8.5e-10	5.6e-11	****	Wilcoxon
	leu__L	Upper	Lower	4.7463e-05	0.00019	4.7e-05	****	Wilcoxon
	co2	Upper	Lower	0.00674894	0.018	0.00675	**	Wilcoxon
	glyald	Upper	Lower	0.26842	0.37	0.26842	ns	Wilcoxon
	pacald	Upper	Lower	0.982816	1	0.98282	ns	Wilcoxon
	hxan	Upper	Lower	0.0278221	0.06	0.02782	*	Wilcoxon
	urea	Upper	Lower	9.42712e-05	0.00033	9.4e-05	****	Wilcoxon
	bzal	Upper	Lower	0.180418	0.27	0.18042	ns	Wilcoxon
	thye	Upper	Lower	0.731893	0.83	0.73189	ns	Wilcoxon
	age	Upper	Lower	0.122251	0.2	0.12225	ns	Wilcoxon
	4abz	Upper	Lower	7.69918e-06	3.7e-05	7.7e-06	****	Wilcoxon
	forglu	Upper	Lower	8.12414e-05	0.00031	8.1e-05	****	Wilcoxon
	indole	Upper	Lower	2.38177e-12	4.5e-11	2.4e-12	****	Wilcoxon
	no2	Upper	Lower	0.0313855	0.066	0.03139	*	Wilcoxon
	alaala	Upper	Lower	5.5611e-07	3.3e-06	5.6e-07	****	Wilcoxon
	12ppd__R	Upper	Lower	0.0202048	0.048	0.0202	*	Wilcoxon
	h2o	Upper	Lower	2.44217e-15	9.3e-14	2.4e-15	****	Wilcoxon
	rib__D	Upper	Lower	5.18931e-06	2.6e-05	5.2e-06	****	Wilcoxon
	lys__L	Upper	Lower	0.951519	0.98	0.95152	ns	Wilcoxon
	diact	Upper	Lower	0.182929	0.27	0.18293	ns	Wilcoxon
	fue	Upper	Lower	2.48979e-05	0.00011	2.5e-05	****	Wilcoxon
	no3	Upper	Lower	0.000261974	0.0008	0.00026	***	Wilcoxon
	12ppd__S	Upper	Lower	0.298088	0.4	0.29809	ns	Wilcoxon
	ch4s	Upper	Lower	3.14688e-05	0.00013	3.1e-05	****	Wilcoxon
	dha	Upper	Lower	0.538644	0.65	0.53864	ns	Wilcoxon
	glc__D	Upper	Lower	4.60691e-08	3.9e-07	4.6e-08	****	Wilcoxon
	glu__L	Upper	Lower	0.0201109	0.048	0.02011	*	Wilcoxon
	his__L	Upper	Lower	1	1	1	ns	Wilcoxon
	lac__L	Upper	Lower	0.0422229	0.08	0.04222	*	Wilcoxon
	phe__L	Upper	Lower	0.236126	0.33	0.23613	ns	Wilcoxon
	pydxn	Upper	Lower	0.548595	0.65	0.5486	ns	Wilcoxon
	g3pg	Upper	Lower	0.101961	0.17	0.10196	ns	Wilcoxon
	gua	Upper	Lower	0.0610115	0.11	0.06101	ns	Wilcoxon
	arab__D	Upper	Lower	0.4795	0.59	0.4795	ns	Wilcoxon
	g3pe	Upper	Lower	0.189822	0.28	0.18982	ns	Wilcoxon
	nac	Upper	Lower	0.0672225	0.12	0.06722	ns	Wilcoxon
	15dap	Upper	Lower	0.4795	0.59	0.4795	ns	Wilcoxon
	coa	Upper	Lower	8.77738e-05	0.00032	8.8e-05	****	Wilcoxon
	pea	Upper	Lower	0.000218013	0.00072	0.00022	***	Wilcoxon
	inost	Upper	Lower	0.847648	0.92	0.84765	ns	Wilcoxon
	ppap	Upper	Lower	0.368702	0.47	0.3687	ns	Wilcoxon
